# Nuclear DNA Damage is a Primary Driver of Mitochondrial Dysfunction in *C9ORF72* ALS/FTD

**DOI:** 10.64898/2026.05.20.726184

**Authors:** Mara Zilocchi, Illari Salvatori, Silvia Lombardi, Roland Nicsanu, Alice Campana, Roman Shaposhnikov, Gabriella Gualtieri, Silvia Scaricamazza, Cristiana Valle, Alberto Ferri, Silvia M.L. Barabino

## Abstract

Amyotrophic lateral sclerosis (ALS) is characterized by progressive motor neuron degeneration associated with genomic instability and mitochondrial dysfunction, although the mechanistic relationship between these hallmarks remains unclear.

To determine whether nuclear DNA damage alone induces mitochondrial dysfunction, we exploited the AID-DIvA system, selectively generating DNA double-strand breaks (DSBs) in nuclear DNA. DSB induction caused early impairment of mitochondrial bioenergetics, including reduced basal respiration, ATP-linked respiration, and maximal respiratory capacity, preceding more pronounced mitochondrial alterations, after prolonged damage. Resolution of DSBs restored mitochondrial function, demonstrating a direct and reversible link between nuclear genome instability and mitochondrial dysfunction. Mechanistically, persistent activation of the DNA damage response (DDR) triggered PARP1-dependent NAD□ depletion, while PARP1 inhibition rescued mitochondrial respiration and ATP synthesis.

We next investigated the consequences of DDR activation triggered by the expression of 102 (G4C2) repeats in an inducible cell model of C9ORF72-linked ALS. In these cells, DDR activation preceded mitochondrial dysfunction, recapitulating the sequence observed in AID-DIvA cells. Mitochondrial defects included impaired oxidative phosphorylation and reduced ATP production without increased mitochondrial ROS, suggesting that DNA damage signalling acts upstream of mitochondrial dysfunction. In support of this hypothesis, inhibition of ATM as well as nicotinamide riboside-mediated replenishment of cellular NAD^+^significantly restored mitochondrial functions.

Collectively, our findings identify nuclear DNA damage as a trigger of mitochondrial dysfunction and uncover a pathogenic DDR–mitochondria crosstalk mediated by persistent DNA damage signalling. These results support a bidirectional relationship between genome instability and mitochondrial dysfunction and highlight mitochondrial and DNA damage response modulators as potential therapeutic targets for ALS and related neurodegenerative disorders.
