## Supplementary Table 1 for "Nuclear DNA Damage is a Primary Driver of Mitochondrial Dysfunction in *C9ORF72* ALS/FTD"

### Sheet: 4OHT 6h
AID-DIvA 4OHT 6h
Ensembl	Gene Name	UniProt ID	log2FC	Padj
ENSG00000186350	RXRA	P19793	-0.828034	9.24292e-07
ENSG00000140451	PIF1	Q9H611	-0.721251	0.00668211
ENSG00000119686	FLVCR2	Q9UPI3	-1.30527	5.30613e-06
ENSG00000197256	KANK2	Q63ZY3	-1.08081	1.64385e-10
ENSG00000099250	NRP1	O14786	-0.677401	0.00186953
ENSG00000176890	TYMS	P04818	-0.549186	0.0159085
ENSG00000125434	SLC25A35	Q3KQZ1	-1.16308	0.022198
ENSG00000096092	TMEM14A	Q9Y6G1	-0.545234	0.00605437
ENSG00000126215	XRCC3	O43542	-0.652403	0.0403056
ENSG00000005882	PDK2	Q15119	-0.539103	0.00140239
ENSG00000228716	DHFR	P00374	-0.674581	0.0149417
ENSG00000130734	ATG4D	Q86TL0	-0.605808	0.0139651
ENSG00000183048	SLC25A10	Q9UBX3	-0.594533	0.0175945
ENSG00000002330	BAD	Q92934	-0.524	0.00227851
ENSG00000131370	SH3BP5	O60239	-0.571772	0.0145175
ENSG00000129422	MTUS1	Q9ULD2	-1.12491	7.06978e-13
ENSG00000198959	TGM2	P21980	0.723434	0.000105566
ENSG00000113580	NR3C1	P04150	1.02912	3.88203e-06
ENSG00000165046	LETM2	Q2VYF4	0.577656	0.0460152
ENSG00000119917	IFIT3	O14879	0.969447	0.0295669
ENSG00000115267	IFIH1	Q9BYX4	0.907641	0.0129693
ENSG00000196954	CASP4	P49662	0.619846	0.00771371
ENSG00000241878	PISD	Q9UG56	0.579219	0.00515098
ENSG00000162695	SLC30A7	Q8NEW0	0.525432	0.00112982
ENSG00000184584	STING1	Q86WV6	1.47324	0.00309883
ENSG00000140941	MAP1LC3B	Q9GZQ8	0.510325	0.0014414
ENSG00000159399	HK2	P52789	0.924922	0.000683495
ENSG00000068366	ACSL4	O60488	0.50653	0.00172458
ENSG00000118515	SGK1	O00141	0.865311	0.000447812
ENSG00000131323	TRAF3	Q13114	1.05721	1.15437e-13
ENSG00000133121	STARD13	Q9Y3M8	0.69634	0.000345137
ENSG00000247626	MARS2	Q96GW9	0.710372	0.00520537
ENSG00000167065	DUSP18	Q8NEJ0	0.542135	0.0195761
ENSG00000100290	BIK	Q13323	0.837114	0.0196214
ENSG00000177542	SLC25A22	Q9H936	0.670579	5.17307e-06
ENSG00000140465	CYP1A1	P04798	1.66366	0.00189406
ENSG00000162851	TFB2M	Q9H5Q4	0.581804	0.00482369
ENSG00000291237	SOD2	P04179	1.40999	6.48085e-10
ENSG00000087074	PPP1R15A	O75807	0.532782	0.0339436
ENSG00000147454	SLC25A37	Q9NYZ2	1.05276	1.58928e-07
ENSG00000196850	PPTC7	Q8NI37	0.500722	0.0070412
ENSG00000163644	PPM1K	Q8N3J5	0.603947	0.029102
ENSG00000123358	NR4A1	P22736	0.771836	0.000929125
ENSG00000127838	PNKD	Q8N490	0.592478	0.000137377
ENSG00000183044	ABAT	P80404	1.27201	4.48457e-05

### Sheet: 4OHT 48h
AID-DIvA 4OHT 48h
Ensembl	Gene Name	UniProt ID	log2FC	Padj
ENSG00000151576	QTRT2	Q9H974	-0.512955	0.00777233
ENSG00000198712	MT-CO2	P00403	0.683505	0.00645722
ENSG00000170312	CDK1	P06493	-0.581002	0.00360577
ENSG00000076248	UNG	P13051	-0.585956	0.0256053
ENSG00000175600	SUGCT	Q9HAC7	0.948177	0.0151357
ENSG00000198786	MT-ND5	P03915	0.885428	0.000963088
ENSG00000198899	MT-ATP6	P00846	0.719747	0.00879858
ENSG00000108828	VAT1	Q99536	0.500911	0.0336185
ENSG00000198938	MT-CO3	P00414	0.560303	0.0355491
ENSG00000212907	MT-ND4L	P03901	0.682656	0.0207432
ENSG00000120885	CLU	P10909	0.531129	0.0369503
ENSG00000168496	FEN1	P39748	-0.625538	0.0148465
ENSG00000228253	MT-ATP8	P03928	0.676317	0.0123039
ENSG00000198886	MT-ND4	P03905	0.70788	0.00711227
ENSG00000106785	TRIM14	Q14142	-0.701716	0.0110151
ENSG00000198804	MT-CO1	P00395	0.750676	0.00132024
ENSG00000198888	MT-ND1	P03886	0.604678	0.0375032
ENSG00000100867	DHRS2	Q13268	-0.517726	0.0110151
ENSG00000172115	CYCS	P99999	-0.512467	0.0419351
ENSG00000156398	SFXN2	Q96NB2	-0.657117	0.00857631
ENSG00000198727	MT-CYB	P00156	0.746015	0.0087582
ENSG00000124098	FAM210B	Q96KR6	0.783089	0.000963088
ENSG00000105327	BBC3	Q9BXH1	0.735369	0.0109224
ENSG00000198695	MT-ND6	P03923	0.788199	0.00207305
ENSG00000183044	ABAT	P80404	0.799113	0.0445948
